# From sporulation to village differentiation: the shaping of the social microbiome over rural-to-urban lifestyle transition in Indonesia

**DOI:** 10.1101/2025.02.12.637485

**Authors:** Clarissa A. Febinia, Hirzi Luqman, Pradiptajati Kusuma, Lidwina Priliani, Joseph Lewis, Desak Made Wihandani, Gde Ngurah Indraguna Pinatih, Herawati Sudoyo, Alexandre Almeida, Safarina G. Malik, Guy S. Jacobs

**Author notes:** These authors contributed equally (Clarissa A. Febinia, Hirzi Luqman).

## Abstract

Despite established roles in human health and profound global diversity, existing gut microbiome datasets are biased toward Western urban cohorts, with especial under-representation of Southeast Asia. Here, we present a novel gut microbiome dataset from 116 Indonesians representing a cline from transitional hunter-gatherers to rural agricultural to urban lifestyles. We identify 1,304 species and 3,258 subspecies by assembling 11,070 metagenome-assembled genomes, revealing substantial species (15%) and subspecies level (50%) novelty. Novel taxa are rare, often village-specific, and depleted for sporulation genes, revealing a direct link between bacterial physiology, transmission, prevalence and discovery. We identify a rural-to-urban cline across multiple levels of biological organisation, from species abundance to microbiome composition and diversity. Furthermore, between-community, but not within-community, variation in diet is strongly predictive of microbiome composition, offering compelling evidence that microbiome divergence is driven by community-level differences. Our work highlights the interplay of host lifestyle, population structure and bacterial physiology in shaping microbiome diversity and biogeography, at the key scale of human communities.
