## Supplementary Table S2 for "From sporulation to village differentiation: the shaping of the social microbiome over rural-to-urban lifestyle transition in Indonesia"

### Sheet: Table_S2.1
Table S2.1. Sample population of origin and demographic metadata
sampleid	population	urbanisation	lifestyle	Age	Gender
ASMDAI002	Asmat_DAI	remote	0	40	M
ASMDAI005	Asmat_DAI	remote	0	35	M
ASMDAI013	Asmat_DAI	remote	0	42	M
ASMDAI016	Asmat_DAI	remote	0	51	M
ASMDAI023	Asmat_DAI	remote	0	28	M
ASMDAI025	Asmat_DAI	remote	0	32	M
BA001	Balinese_DPS	urban	1	21	F
BA002	Balinese_DPS	urban	1	20	F
BA003	Balinese_DPS	urban	1	21	F
BA004	Balinese_DPS	urban	1	21	F
BA005	Balinese_DPS	urban	1	21	F
BA006	Balinese_DPS	urban	1	21	F
BA007	Balinese_DPS	urban	1	21	F
BA008	Balinese_DPS	urban	1	21	F
BA009	Balinese_DPS	urban	1	23	F
BA010	Balinese_DPS	urban	1	20	F
BA011	Balinese_DPS	urban	1	27	F
BA012	Balinese_DPS	urban	1	21	F
BA013	Balinese_DPS	urban	1	20	F
BA014	Balinese_DPS	urban	1	20	F
BA015	Balinese_DPS	urban	1	19	F
BA016	Balinese_DPS	urban	1	20	F
BA017	Balinese_DPS	urban	1	23	F
BA018	Balinese_DPS	urban	1	20	F
BA019	Balinese_DPS	urban	1	21	F
BA020	Balinese_DPS	urban	1	21	F
BA021	Balinese_DPS	urban	1	22	F
BA022	Balinese_DPS	urban	1	21	F
BA023	Balinese_DPS	urban	1	21	F
BA024	Balinese_DPS	urban	1	21	F
BA025	Balinese_DPS	urban	1	21	F
BA026	Balinese_DPS	urban	1	20	F
BA027	Balinese_DPS	urban	1	21	F
BA028	Balinese_DPS	urban	1	22	F
BA029	Balinese_DPS	urban	1	22	F
BA030	Balinese_DPS	urban	1	21	F
BA031	Balinese_DPS	urban	1	20	F
BA032	Balinese_DPS	urban	1	20	F
BA033	Balinese_DPS	urban	1	20	F
BA034	Balinese_DPS	urban	1	18	F
BA035	Balinese_DPS	urban	1	21	F
BA036	Balinese_DPS	urban	1	22	F
BA037	Balinese_DPS	urban	1	20	F
BA038	Balinese_DPS	urban	1	21	F
BA039	Balinese_DPS	urban	1	19	F
BA040	Balinese_DPS	urban	1	21	F
BA041	Balinese_DPS	urban	1	20	F
BAPDW001	Balinese_PDW	rural	0.5	55	M
BAPDW002	Balinese_PDW	rural	0.5	62	F
BAPDW003	Balinese_PDW	rural	0.5	45	M
BAPDW004	Balinese_PDW	rural	0.5	42	F
BAPDW005	Balinese_PDW	rural	0.5	57	F
BAPDW006	Balinese_PDW	rural	0.5	34	M
BAPDW007	Balinese_PDW	rural	0.5	60	F
BAPDW008	Balinese_PDW	rural	0.5	63	M
BAPDW009	Balinese_PDW	rural	0.5	77	M
BAPDW010	Balinese_PDW	rural	0.5	60	F
BAPDW011	Balinese_PDW	rural	0.5	NA	NA
BAPDW012	Balinese_PDW	rural	0.5	55	M
BAPDW013	Balinese_PDW	rural	0.5	60	F
BAPDW014	Balinese_PDW	rural	0.5	53	M
BAPDW015	Balinese_PDW	rural	0.5	40	F
BAPDW016	Balinese_PDW	rural	0.5	46	M
BAPDW019	Balinese_PDW	rural	0.5	80	M
BAPDW020	Balinese_PDW	rural	0.5	66	F
BAPDW022	Balinese_PDW	rural	0.5	70	M
BAPDW023	Balinese_PDW	rural	0.5	50	F
BAPDW024	Balinese_PDW	rural	0.5	50	F
BAPDW025	Balinese_PDW	rural	0.5	45	M
BAPDW026	Balinese_PDW	rural	0.5	48	F
BAPDW027	Balinese_PDW	rural	0.5	47	M
BAPDW029	Balinese_PDW	rural	0.5	38	F
BAPDW030	Balinese_PDW	rural	0.5	62	F
BAPDW031	Balinese_PDW	rural	0.5	42	F
BAPDW033	Balinese_PDW	rural	0.5	80	F
BAPDW036	Balinese_PDW	rural	0.5	64	M
BAPDW038	Balinese_PDW	rural	0.5	35	M
BAPDW044	Balinese_PDW	rural	0.5	50	M
BAPDW046	Balinese_PDW	rural	0.5	27	F
BAPDW047	Balinese_PDW	rural	0.5	60	F
BRUSBG001	Basap_BRU	rural	0.5	88	F
BRUSBG002	Basap_BRU	rural	0.5	54	F
BRUSBG003	Basap_BRU	rural	0.5	57	M
BRUSBG004	Basap_BRU	rural	0.5	66	M
BRUSBG005	Basap_BRU	rural	0.5	28	M
BRUSBG006	Basap_BRU	rural	0.5	25	F
BRUSBG008	Basap_BRU	rural	0.5	40	F
BRUSBG009	Basap_BRU	rural	0.5	39	F
BRUSBG010	Basap_BRU	rural	0.5	40	F
BRUSBG011	Basap_BRU	rural	0.5	59	M
BRUSBG012	Basap_BRU	rural	0.5	24	F
BRUSBG013	Basap_BRU	rural	0.5	49	F
BRUSBG014	Basap_BRU	rural	0.5	32	M
BRUSBG017	Basap_BRU	rural	0.5	36	F
BRUSBG018	Basap_BRU	rural	0.5	67	M
BRUSBG019	Basap_BRU	rural	0.5	47	F
BRUSBG020	Basap_BRU	rural	0.5	50	M
BRUSBG021	Basap_BRU	rural	0.5	23	F
BRUSBG022	Basap_BRU	rural	0.5	59	F
BRUSBG023	Basap_BRU	rural	0.5	31	M
BRUSBG024	Basap_BRU	rural	0.5	52	M
BRUSBG026	Basap_BRU	rural	0.5	34	F
BRUSBG027	Basap_BRU	rural	0.5	26	F
BRUSBG028	Basap_BRU	rural	0.5	21	F
BRUSBG031	Basap_BRU	rural	0.5	33	F
BRUSBG032	Basap_BRU	rural	0.5	25	F
BRUSBG037	Basap_BRU	rural	0.5	31	F
BRUSBG038	Basap_BRU	rural	0.5	36	F
BRUSBG039	Basap_BRU	rural	0.5	25	F
BRUSBG040	Basap_BRU	rural	0.5	22	F
BRUSBG041	Basap_BRU	rural	0.5	29	F
BRUSBG042	Basap_BRU	rural	0.5	27	F
ERR7671874	Indian_SIN	urban	1	59	M
ERR7671875	Indian_SIN	urban	1	68	M
ERR7671876	Malay_SIN	urban	1	54	M
ERR7671877	Chinese_SIN	urban	1	60	F
ERR7671878	Chinese_SIN	urban	1	58	F
ERR7671879	Chinese_SIN	urban	1	64	M
ERR7671880	Chinese_SIN	urban	1	59	M
ERR7671881	Chinese_SIN	urban	1	62	M
ERR7671882	Malay_SIN	urban	1	60	M
ERR7671883	Chinese_SIN	urban	1	63	F
ERR7671884	Chinese_SIN	urban	1	73	M
ERR7671885	Malay_SIN	urban	1	51	F
ERR7671886	Indian_SIN	urban	1	66	M
ERR7671887	Indian_SIN	urban	1	62	F
ERR7671888	Chinese_SIN	urban	1	58	F
ERR7671889	Indian_SIN	urban	1	66	F
ERR7671890	Malay_SIN	urban	1	58	F
ERR7671891	Indian_SIN	urban	1	56	F
ERR7671892	Chinese_SIN	urban	1	67	M
ERR7671893	Malay_SIN	urban	1	57	M
ERR7671894	Chinese_SIN	urban	1	54	M
ERR7671895	Chinese_SIN	urban	1	74	F
ERR7671896	Indian_SIN	urban	1	65	F
ERR7671897	Malay_SIN	urban	1	49	F
ERR7671898	Chinese_SIN	urban	1	55	M
ERR7671899	Chinese_SIN	urban	1	59	M
ERR7671900	Malay_SIN	urban	1	52	M
ERR7671901	Chinese_SIN	urban	1	69	F
ERR7671902	Chinese_SIN	urban	1	59	M
ERR7671903	Indian_SIN	urban	1	49	M
ERR7671904	Indian_SIN	urban	1	67	M
ERR7671905	Indian_SIN	urban	1	65	F
ERR7671906	Indian_SIN	urban	1	51	M
ERR7671907	Indian_SIN	urban	1	68	F
ERR7671908	Malay_SIN	urban	1	58	F
ERR7671909	Indian_SIN	urban	1	50	M
ERR7671910	Chinese_SIN	urban	1	60	F
ERR7671911	Indian_SIN	urban	1	62	F
ERR7671912	Chinese_SIN	urban	1	63	F
ERR7671913	Chinese_SIN	urban	1	60	F
ERR7671914	Malay_SIN	urban	1	56	F
ERR7671915	Chinese_SIN	urban	1	64	F
ERR7671916	Malay_SIN	urban	1	52	F
ERR7671917	Malay_SIN	urban	1	57	M
ERR7671918	Chinese_SIN	urban	1	67	F
ERR7671919	Chinese_SIN	urban	1	61	F
ERR7671920	Chinese_SIN	urban	1	63	M
ERR7671921	Chinese_SIN	urban	1	56	F
ERR7671922	Chinese_SIN	urban	1	61	F
ERR7671923	Chinese_SIN	urban	1	65	M
ERR7671924	Indian_SIN	urban	1	52	F
ERR7671925	Chinese_SIN	urban	1	62	F
ERR7671926	Malay_SIN	urban	1	51	F
ERR7671927	Indian_SIN	urban	1	71	F
ERR7671928	Malay_SIN	urban	1	61	F
ERR7671929	Malay_SIN	urban	1	71	F
ERR7671930	Indian_SIN	urban	1	60	M
ERR7671931	Malay_SIN	urban	1	71	F
ERR7671932	Chinese_SIN	urban	1	60	F
ERR7671933	Chinese_SIN	urban	1	59	F
ERR7671934	Chinese_SIN	urban	1	60	F
ERR7671935	Chinese_SIN	urban	1	61	M
ERR7671936	Malay_SIN	urban	1	50	M
ERR7671937	Malay_SIN	urban	1	60	F
ERR7671938	Chinese_SIN	urban	1	56	F
ERR7671939	Malay_SIN	urban	1	60	F
ERR7671940	Chinese_SIN	urban	1	53	M
ERR7671941	Chinese_SIN	urban	1	59	F
ERR7671942	Chinese_SIN	urban	1	56	F
ERR7671943	Indian_SIN	urban	1	61	F
ERR7671944	Malay_SIN	urban	1	68	M
ERR7671945	Chinese_SIN	urban	1	55	F
ERR7671946	Indian_SIN	urban	1	59	M
ERR7671947	Malay_SIN	urban	1	50	M
ERR7671948	Chinese_SIN	urban	1	56	F
ERR7671949	Chinese_SIN	urban	1	57	M
ERR7671950	Chinese_SIN	urban	1	57	F
ERR7671951	Indian_SIN	urban	1	60	F
ERR7671952	Chinese_SIN	urban	1	57	F
ERR7671953	Chinese_SIN	urban	1	62	M
ERR7671954	Chinese_SIN	urban	1	60	M
ERR7671955	Indian_SIN	urban	1	62	F
ERR7671956	Chinese_SIN	urban	1	67	M
ERR7671957	Chinese_SIN	urban	1	61	M
ERR7671958	Indian_SIN	urban	1	67	F
ERR7671959	Chinese_SIN	urban	1	60	M
ERR7671960	Chinese_SIN	urban	1	58	F
ERR7671961	Chinese_SIN	urban	1	53	M
ERR7671962	Indian_SIN	urban	1	62	M
ERR7671963	Indian_SIN	urban	1	52	F
ERR7671964	Chinese_SIN	urban	1	60	M
ERR7671965	Chinese_SIN	urban	1	58	F
ERR7671966	Indian_SIN	urban	1	57	F
ERR7671967	Chinese_SIN	urban	1	76	M
ERR7671968	Indian_SIN	urban	1	53	M
ERR7671969	Malay_SIN	urban	1	54	F
ERR7671970	Malay_SIN	urban	1	56	F
ERR7671971	Malay_SIN	urban	1	57	F
ERR7671972	Malay_SIN	urban	1	48	F
ERR7671973	Chinese_SIN	urban	1	61	F
ERR7671974	Indian_SIN	urban	1	62	F
ERR7671975	Chinese_SIN	urban	1	62	F
ERR7671976	Indian_SIN	urban	1	52	F
ERR7671977	Malay_SIN	urban	1	54	M
ERR7671978	Malay_SIN	urban	1	66	F
ERR7671979	Indian_SIN	urban	1	57	M
ERR7671980	Chinese_SIN	urban	1	68	F
ERR7671981	Chinese_SIN	urban	1	60	F
ERR7671982	Indian_SIN	urban	1	48	M
MALHUL003	Punan_HUL	remote	0	53	F
MALHUL017	Punan_HUL	remote	0	24	F
MALHUL018	Punan_HUL	remote	0	22	F
MALHUL019	Punan_HUL	remote	0	30	F
MALHUL020	Punan_HUL	remote	0	47	M
MALHUL021	Punan_HUL	remote	0	31	M
MALHUL022	Punan_HUL	remote	0	31	M
MALHUL023	Punan_HUL	remote	0	30	F
MALHUL024	Punan_HUL	remote	0	54	M
MALHUL025	Punan_HUL	remote	0	55	M
MALHUL026	Punan_HUL	remote	0	48	M
MALHULSINT	Punan_HUL	remote	0	NA	F
MALRPN001	Punan_RPN	rural	0.5	58	M
MALRPN002	Punan_RPN	rural	0.5	58	M
MALRPN003	Punan_RPN	rural	0.5	45	M
MALRPN004	Punan_RPN	rural	0.5	64	M
MALRPN005	Punan_RPN	rural	0.5	60	M
MALRPN006	Punan_RPN	rural	0.5	57	M
MALRPN007	Punan_RPN	rural	0.5	47	M
MALRPN009	Punan_RPN	rural	0.5	25	M
MALRPN010	Punan_RPN	rural	0.5	61	M
MALRPN011	Punan_RPN	rural	0.5	45	M
MALRPN012	Punan_RPN	rural	0.5	78	M
MALRPN013	Punan_RPN	rural	0.5	53	M
MALRPN014	Punan_RPN	rural	0.5	46	M
MALRPN016	Punan_RPN	rural	0.5	73	M
MALRPN017	Punan_RPN	rural	0.5	33	M
MALRPN018	Punan_RPN	rural	0.5	59	M
MALRPN019	Punan_RPN	rural	0.5	72	M
MALRPN020	Punan_RPN	rural	0.5	58	M
MALRPN021	Punan_RPN	rural	0.5	60	M
MALRPN022	Punan_RPN	rural	0.5	70	M
MALRPN023	Punan_RPN	rural	0.5	73	M
MALRPN024	Punan_RPN	rural	0.5	51	M
MALRPN025	Punan_RPN	rural	0.5	42	M
MALRPN026	Punan_RPN	rural	0.5	40	M
MALRPN027	Punan_RPN	rural	0.5	50	M
MALRPN033	Punan_RPN	rural	0.5	NA	NA
MALRPN036	Punan_RPN	rural	0.5	NA	NA
MALSUL001	Punan_SUL	remote	0	59	M
MALSUL002	Punan_SUL	remote	0	63	M
MALSUL003	Punan_SUL	remote	0	44	M
MALSUL004	Punan_SUL	remote	0	50	M
MALSUL005	Punan_SUL	remote	0	66	M
MALSUL006	Punan_SUL	remote	0	48	M
MALSUL007	Punan_SUL	remote	0	51	M
MALSUL008	Punan_SUL	remote	0	35	M
MALSUL009	Punan_SUL	remote	0	46	M
MALSUL010	Punan_SUL	remote	0	60	M
MALSUL011	Punan_SUL	remote	0	70	M
MALSUL012	Punan_SUL	remote	0	63	M
MALSUL013	Punan_SUL	remote	0	38	M
MALSUL014	Punan_SUL	remote	0	35	M
MALSUL015	Punan_SUL	remote	0	41	M
MALSUL016	Punan_SUL	remote	0	50	M
MALSUL017	Punan_SUL	remote	0	65	M
MALSUL018	Punan_SUL	remote	0	64	M
MALSUL019	Punan_SUL	remote	0	54	M
MALSUL020	Punan_SUL	remote	0	28	M
MALSUL021	Punan_SUL	remote	0	50	F
MALSUL022	Punan_SUL	remote	0	58	F
MALSUL023	Punan_SUL	remote	0	70	M
MALSUL024	Punan_SUL	remote	0	64	M
MALSUL025	Punan_SUL	remote	0	54	M
PBSHF001	Punan_PBS	remote	0	NA	M
PBSHF002	Punan_PBS	remote	0	NA	F
PBSHF003	Punan_PBS	remote	0	NA	M

### Sheet: Table_S2.2
Table_S2.2. Anthropometry, annual food frequency, and activity data
sampleid	height	weight	bmi	Rice	Sago	Tuber	Pork	Chicken	Fish	Egg	Coffee	Tea	Milk	Hunting	Watching_TV	faecal_samples
ASMDAI002	164.9	60.6	22.3	730	1095	52	52	52	156	52	0	208	52	0	1	NO
ASMDAI005	156.5	46.6	18.9	1095	1095	52	52	52	1095	52	1460	1095	52	0	1	YES
ASMDAI013	157.3	51.7	20.8	1095	1095	36	52	104	1095	52	365	365	156	1	1	YES
ASMDAI016	160.4	41.7	16.2	730	1095	52	52	52	1095	104	1095	0	104	1	1	YES
ASMDAI023	159.8	51.8	20.2	1095	1095	52	52	52	1095	52	1460	0	12	0	0	YES
ASMDAI025	169.4	58.3	20.3	208	1095	365	52	52	1095	52	0	0	52	0	0	YES
BA001	155	47.6	19.8	1095	0	12	12	365	52	156	0	144	24	0	1	YES
BA002	156	43.8	18	1095	0	128	12	156	52	156	0	192	336	0	1	NO
BA003	151.5	45.5	19.8	1095	0	24	12	208	0	365	0	96	0	0	1	NO
BA004	157	42.5	17.2	1460	0	156	0	156	0	260	0	1440	1251	0	1	NO
BA005	161.5	54.6	20.9	1095	0	52	156	156	0	260	0	144	156	0	1	NO
BA006	167	55	19.7	1095	0	24	52	36	0	208	0	144	156	0	1	NO
BA007	152	50.3	21.8	1095	0	0	104	208	0	0	0	96	0	0	1	YES
BA008	154	48.1	20.3	1095	0	272	52	1095	104	730	0	360	730	0	1	YES
BA009	155.5	65.4	27	730	0	0	0	156	0	156	0	48	104	0	1	NO
BA010	154	59.5	25.1	1095	0	36	0	0	0	0	0	0	365	0	1	NO
BA011	166.5	150	54.1	730	0	0	52	156	52	104	0	360	104	0	1	YES
BA012	155	47.6	19.8	730	0	0	0	104	0	208	0	36	0	0	1	YES
BA013	161	52.5	20.3	730	0	48	12	156	52	156	0	48	88	0	1	NO
BA014	162	49.7	18.9	730	0	0	104	104	12	156	0	12	0	0	1	YES
BA015	152	57.6	24.9	730	0	0	0	730	0	312	0	144	0	0	1	NO
BA016	163	49.7	18.7	1095	0	168	24	730	208	730	0	48	754	0	1	NO
BA017	159.5	82.7	32.5	1095	0	0	0	52	0	0	0	0	0	0	1	YES
BA018	160	46.6	18.2	1095	12	36	104	260	36	208	0	144	228	0	1	NO
BA019	159	43.5	17.2	1095	0	0	104	0	0	156	0	360	0	0	1	NO
BA020	154.5	47.1	19.7	730	0	12	0	104	0	104	0	96	260	0	1	NO
BA021	155.5	78	32.3	1095	0	0	0	52	0	0	0	0	12	0	1	YES
BA022	157.5	53	21.4	1095	0	76	36	730	12	52	0	96	365	0	1	NO
BA023	151	48.1	21.1	1095	0	0	104	1460	0	104	0	36	36	0	1	YES
BA024	155	45.7	19	12	0	12	12	365	24	156	0	12	377	0	1	NO
BA025	154	44.8	18.9	1095	0	364	156	1095	104	730	0	360	312	0	1	NO
BA026	154	63.8	26.9	365	0	24	0	0	12	104	0	12	60	0	1	NO
BA027	157	53	21.5	1460	0	24	0	156	0	104	0	96	52	0	1	NO
BA028	154	48.2	20.3	730	0	0	52	365	208	365	0	24	365	0	1	YES
BA029	145	60.3	28.7	730	0	0	0	2190	0	208	0	0	104	0	1	NO
BA030	151	55.3	24.3	1095	0	0	0	156	0	104	0	144	104	0	1	NO
BA031	164	95.1	35.4	365	0	0	0	12	36	60	0	120	120	0	1	YES
BA032	163	54.2	20.4	1095	0	12	52	208	156	36	0	144	0	0	1	YES
BA033	161	112.2	43.3	1095	0	76	0	104	0	365	0	360	521	0	1	YES
BA034	161	47.7	18.4	1460	0	0	0	0	104	0	0	360	389	0	1	NO
BA035	160	52.9	20.7	1095	0	12	24	1095	52	156	0	0	104	0	1	NO
BA036	153	85	36.3	730	0	208	156	156	52	156	0	360	260	0	1	YES
BA037	167	72.9	26.1	730	0	36	12	365	12	104	0	144	128	0	1	NO
BA038	152.5	49.1	21.1	1095	0	60	260	260	208	208	0	144	12	0	1	NO
BA039	155.5	55	22.7	1095	0	0	12	60	0	52	0	720	24	0	1	NO
BA040	154	56.2	23.7	1095	0	128	24	104	12	156	0	96	0	0	1	NO
BA041	160.5	57.2	22.2	1095	0	0	0	730	0	0	0	0	0	0	1	NO
BAPDW001	165	55	20.2	1095	0	192	104	104	1095	104	1095	365	0	0	1	NO
BAPDW002	152.5	58.1	25	1095	0	14	1	1	52	1	365	52	365	0	1	NO
BAPDW003	174	88.7	29.3	730	0	112	2	365	365	365	1095	52	0	0	1	NO
BAPDW004	147.5	74.8	34.4	1095	0	97	0	36	365	1095	365	0	0	0	1	NO
BAPDW005	154	63.4	26.7	1095	0	208	12	156	365	260	1095	104	0	0	1	NO
BAPDW006	162	72.6	27.7	1095	0	26	24	52	52	52	365	365	0	0	1	YES
BAPDW007	135.5	26.7	14.5	1095	0	66	12	12	52	52	104	0	0	0	1	NO
BAPDW008	169	77.7	27.2	1095	0	416	2	12	1095	104	730	365	12	0	1	NO
BAPDW009	160	47.3	18.5	1095	0	208	156	156	365	365	1095	365	0	0	1	NO
BAPDW010	157.5	59.9	24.1	1095	0	84	36	1095	0	156	104	104	0	0	1	NO
BAPDW011	NA	NA	NA	NA	NA	NA	NA	NA	NA	NA	NA	NA	NA	NA	NA	YES
BAPDW012	155	45	18.7	1095	0	24	48	24	52	12	1095	365	0	0	1	NO
BAPDW013	160	77.6	30.3	1095	0	834	4	156	208	156	52	24	0	0	1	NO
BAPDW014	158	71.9	28.8	1095	0	260	52	60	156	1095	1095	730	0	0	1	YES
BAPDW015	155	66	27.5	1095	0	15	52	52	365	52	365	104	0	0	1	YES
BAPDW016	159	57.7	22.8	1095	0	15	12	52	365	52	1095	365	0	0	1	YES
BAPDW019	148.5	42.9	19.5	1095	0	72	24	24	24	24	365	24	12	0	1	NO
BAPDW020	146	66.6	31.2	1095	0	65	12	156	1460	52	0	1	0	0	1	NO
BAPDW022	159	51.1	20.2	1095	0	158	1	1	52	730	1095	0	0	0	1	NO
BAPDW023	151.5	63	27.4	1095	0	625	12	52	104	104	0	24	12	0	1	YES
BAPDW024	147	54	25	1095	0	390	52	52	52	52	730	104	0	0	1	YES
BAPDW025	157.5	38.9	15.7	1095	0	492	52	52	365	52	730	24	730	0	1	NO
BAPDW026	140	58.4	29.8	1095	0	520	104	104	1095	104	1095	365	0	0	1	YES
BAPDW027	161	52.1	20.1	1095	0	88	52	12	365	52	365	12	0	0	1	YES
BAPDW029	152	62.5	27.1	1095	0	481	12	1095	1095	104	1095	104	730	0	1	NO
BAPDW030	152	55.8	24.2	1095	0	364	52	156	365	208	1095	365	0	0	1	NO
BAPDW031	151.5	100	43.6	1095	0	128	2	104	12	156	0	104	0	0	1	YES
BAPDW033	152.5	73.5	31.6	365	0	440	104	12	365	156	1095	0	12	0	1	NO
BAPDW036	154	39.3	16.6	1095	0	14	2	1	0	365	0	12	0	0	1	NO
BAPDW038	150.5	58.6	25.9	1095	0	312	2	52	12	208	1095	0	0	0	1	YES
BAPDW044	163	72.8	27.4	1095	0	116	0	36	730	104	730	24	0	0	1	YES
BAPDW046	147	47.5	22	365	0	128	12	12	12	52	1	365	1	0	1	YES
BAPDW047	147	36.9	17.1	1095	0	116	156	156	365	365	156	0	24	0	1	NO
BRUSBG001	135.5	37.4	20.4	1095	0	365	3	3	730	24	0	365	0	0	1	YES
BRUSBG002	139	55	28.5	730	0	730	12	52	104	52	24	365	12	0	1	YES
BRUSBG003	163.5	52.4	19.6	1095	0	0	60	60	1460	208	260	1460	0	0	0	YES
BRUSBG004	154	45.5	19.2	1095	0	365	12	365	365	365	0	365	365	0	0	YES
BRUSBG005	157	56.8	23	1095	0	12	12	12	1095	365	1095	52	12	1	0	YES
BRUSBG006	151	58.7	25.7	1095	24	52	104	24	156	52	365	365	52	0	1	YES
BRUSBG008	155.5	57.2	23.7	730	52	365	52	52	730	730	0	365	730	0	1	YES
BRUSBG009	143	57.1	27.9	730	0	365	52	24	365	730	24	730	24	1	1	YES
BRUSBG010	149.5	61.5	27.5	1095	0	730	24	24	1095	208	730	365	730	0	1	YES
BRUSBG011	156.5	52.8	21.6	1095	1	730	52	24	365	104	730	730	52	0	1	YES
BRUSBG012	146.5	49.7	23.2	1095	0	104	12	12	1095	1095	0	365	156	1	0	NO
BRUSBG013	149	51.5	23.2	730	1	104	12	12	365	365	0	730	1095	0	1	YES
BRUSBG014	175.5	78.6	25.5	730	0	730	12	12	365	104	0	0	0	1	1	YES
BRUSBG017	146.5	51.9	24.2	730	2	156	24	24	730	365	730	12	0	0	1	YES
BRUSBG018	149	50.5	22.7	1095	365	365	36	52	1460	365	730	1095	730	1	1	YES
BRUSBG019	148	46	21	1095	0	365	24	12	365	730	0	365	36	0	1	YES
BRUSBG020	162.2	64.6	24.6	1095	0	365	36	24	1095	365	1095	730	156	1	1	YES
BRUSBG021	152.3	61.6	26.6	730	0	365	0	12	730	365	0	365	365	0	1	YES
BRUSBG022	149	58	26.1	1095	0	730	52	12	730	730	730	365	156	1	1	YES
BRUSBG023	163.8	55.3	20.6	1095	0	365	0	52	730	156	1095	0	0	1	1	YES
BRUSBG024	149.3	49.5	22.2	1095	0	365	52	12	1095	104	1095	156	52	1	1	YES
BRUSBG026	150	56.3	25	1095	0	156	12	12	365	12	0	156	4	0	1	YES
BRUSBG027	141	61.7	31	730	0	365	24	12	730	1095	365	365	52	0	1	YES
BRUSBG028	152	48.9	21.2	1095	0	104	104	52	730	365	0	730	0	0	0	YES
BRUSBG031	147	41	19	1095	1	730	52	1	12	24	0	730	0	0	1	YES
BRUSBG032	144	41.6	20.1	1095	104	730	104	365	730	730	365	365	365	0	1	YES
BRUSBG037	153.5	50.6	21.5	1095	1	208	0	48	730	156	0	365	0	0	1	YES
BRUSBG038	139.1	43.6	22.5	730	0	60	0	2	365	312	0	365	0	0	1	YES
BRUSBG039	153	56.6	24.2	1095	0	104	0	104	104	24	0	0	0	0	0	YES
BRUSBG040	146.9	46.6	21.6	1095	0	24	0	24	365	312	156	12	0	0	0	YES
BRUSBG041	143.5	39.8	19.3	1095	0	12	1	2	12	730	0	0	0	0	1	YES
BRUSBG042	147	38.6	17.9	730	0	24	24	48	156	416	730	1095	0	0	1	YES
MALHUL003	141.2	32.8	16.5	1095	1095	52	1096	3	365	1	365	365	0	1	0	YES
MALHUL017	146.2	47.4	22.1	1095	1460	417	1095	12	52	365	0	365	0	1	1	YES
MALHUL018	146.5	50	23.3	1095	1095	104	1095	1	52	104	1095	0	0	0	0	YES
MALHUL019	139.1	51.7	26.8	730	52	6	730	12	104	52	730	0	0	0	0	YES
MALHUL020	167.3	76.2	27.2	1095	12	104	1096	12	260	24	365	1095	0	1	1	YES
MALHUL021	158.7	59.1	23.4	1095	365	1	1096	1	365	12	0	1095	0	1	0	YES
MALHUL022	160	58.1	22.7	1095	365	24	1096	12	104	48	0	1095	0	1	1	YES
MALHUL023	162.1	52.2	19.9	1095	365	105	1096	52	36	156	365	365	0	0	1	YES
MALHUL024	158.5	50.6	20.1	1095	1095	52	1096	52	365	12	1095	1095	0	1	1	YES
MALHUL025	164.4	54.2	20	1095	1095	730	1096	12	156	12	365	730	0	1	1	YES
MALHUL026	159.5	51.2	20.1	730	156	104	1119	36	52	24	365	730	0	1	1	YES
MALHULSINT	NA	F	NA	NA	NA	NA	NA	NA	NA	NA	NA	NA	NA	NA	NA	YES
MALRPN002	154	48.4	20.4	NA	NA	NA	NA	NA	NA	NA	NA	NA	NA	0	0	NO
MALRPN003	157	59.5	24.1	NA	NA	NA	NA	NA	NA	NA	NA	NA	NA	0	1	YES
MALRPN004	161	49.4	19.1	NA	NA	NA	NA	NA	NA	NA	NA	NA	NA	0	1	YES
MALRPN005	159	47	18.6	NA	NA	NA	NA	NA	NA	NA	NA	NA	NA	0	1	NO
MALRPN006	156	45.6	18.7	NA	NA	NA	NA	NA	NA	NA	NA	NA	NA	0	1	YES
MALRPN007	152	46.5	20.1	NA	NA	NA	NA	NA	NA	NA	NA	NA	NA	1	1	YES
MALRPN009	159	55.2	21.8	NA	NA	NA	NA	NA	NA	NA	NA	NA	NA	1	1	YES
MALRPN010	169	84.7	29.7	NA	NA	NA	NA	NA	NA	NA	NA	NA	NA	0	1	YES
MALRPN011	154	58.6	24.7	NA	NA	NA	NA	NA	NA	NA	NA	NA	NA	1	1	NO
MALRPN012	152	39.3	17	NA	NA	NA	NA	NA	NA	NA	NA	NA	NA	0	1	YES
MALRPN013	155	50.8	21.1	NA	NA	NA	NA	NA	NA	NA	NA	NA	NA	0	0	YES
MALRPN014	158	51.2	20.5	NA	NA	NA	NA	NA	NA	NA	NA	NA	NA	1	1	YES
MALRPN016	143	44.4	21.7	NA	NA	NA	NA	NA	NA	NA	NA	NA	NA	0	1	YES
MALRPN017	151	43	18.9	NA	NA	NA	NA	NA	NA	NA	NA	NA	NA	0	0	NO
MALRPN018	158	51.9	20.8	NA	NA	NA	NA	NA	NA	NA	NA	NA	NA	1	1	YES
MALRPN019	139	43.9	22.7	NA	NA	NA	NA	NA	NA	NA	NA	NA	NA	0	0	NO
MALRPN020	161	63.6	24.5	NA	NA	NA	NA	NA	NA	NA	NA	NA	NA	0	1	YES
MALRPN021	147	44.2	20.5	NA	NA	NA	NA	NA	NA	NA	NA	NA	NA	1	1	YES
MALRPN022	157	51.2	20.8	NA	NA	NA	NA	NA	NA	NA	NA	NA	NA	1	1	YES
MALRPN023	154	62.2	26.2	NA	NA	NA	NA	NA	NA	NA	NA	NA	NA	0	1	YES
MALRPN024	159	46.3	18.3	NA	NA	NA	NA	NA	NA	NA	NA	NA	NA	1	1	NO
MALRPN025	160	71.2	27.8	NA	NA	NA	NA	NA	NA	NA	NA	NA	NA	0	0	YES
MALRPN026	NA	55.3	NA	NA	NA	NA	NA	NA	NA	NA	NA	NA	NA	0	0	YES
MALRPN027	159	49.1	19.4	NA	NA	NA	NA	NA	NA	NA	NA	NA	NA	0	0	YES
MALRPN033	NA	NA	NA	NA	NA	NA	NA	NA	NA	NA	NA	NA	NA	NA	NA	YES
MALRPN036	NA	NA	NA	NA	NA	NA	NA	NA	NA	NA	NA	NA	NA	NA	NA	YES
MALSUL001	153	54.7	23.4	NA	NA	NA	NA	NA	NA	NA	NA	NA	NA	0	1	YES
MALSUL002	166	72.5	26.3	NA	NA	NA	NA	NA	NA	NA	NA	NA	NA	1	1	YES
MALSUL003	157	71.8	29.1	NA	NA	NA	NA	NA	NA	NA	NA	NA	NA	1	1	YES
MALSUL004	155	49.5	20.6	NA	NA	NA	NA	NA	NA	NA	NA	NA	NA	0	1	YES
MALSUL005	161	49.7	19.2	NA	NA	NA	NA	NA	NA	NA	NA	NA	NA	1	1	YES
MALSUL006	163.2	63.4	23.8	NA	NA	NA	NA	NA	NA	NA	NA	NA	NA	1	1	YES
MALSUL007	158.5	51.2	20.4	NA	NA	NA	NA	NA	NA	NA	NA	NA	NA	1	1	NO
MALSUL008	150.5	58.7	25.9	NA	NA	NA	NA	NA	NA	NA	NA	NA	NA	1	1	YES
MALSUL009	161.5	63.3	24.3	NA	NA	NA	NA	NA	NA	NA	NA	NA	NA	1	1	YES
MALSUL010	155.7	56.1	23.1	NA	NA	NA	NA	NA	NA	NA	NA	NA	NA	1	1	YES
MALSUL011	153	52.2	22.3	NA	NA	NA	NA	NA	NA	NA	NA	NA	NA	0	1	YES
MALSUL012	154.6	48	20.1	NA	NA	NA	NA	NA	NA	NA	NA	NA	NA	0	0	YES
MALSUL013	154	58.1	24.5	NA	NA	NA	NA	NA	NA	NA	NA	NA	NA	1	1	YES
MALSUL014	166.5	56.9	20.5	NA	NA	NA	NA	NA	NA	NA	NA	NA	NA	1	1	NO
MALSUL015	160	58.8	23	NA	NA	NA	NA	NA	NA	NA	NA	NA	NA	1	0	YES
MALSUL016	157	61.8	25.1	NA	NA	NA	NA	NA	NA	NA	NA	NA	NA	1	1	YES
MALSUL017	149.5	50.5	22.6	NA	NA	NA	NA	NA	NA	NA	NA	NA	NA	1	1	YES
MALSUL018	156.1	52.9	21.7	NA	NA	NA	NA	NA	NA	NA	NA	NA	NA	0	1	YES
MALSUL019	159.7	54.9	21.5	NA	NA	NA	NA	NA	NA	NA	NA	NA	NA	1	1	YES
MALSUL020	163	52.8	19.9	NA	NA	NA	NA	NA	NA	NA	NA	NA	NA	1	1	NO
MALSUL021	147.5	43.3	19.9	NA	NA	NA	NA	NA	NA	NA	NA	NA	NA	1	1	YES
MALSUL022	151	56.2	24.6	NA	NA	NA	NA	NA	NA	NA	NA	NA	NA	0	1	NO
MALSUL023	144	51.5	24.8	NA	NA	NA	NA	NA	NA	NA	NA	NA	NA	0	0	NO
MALSUL024	146	44	20.6	NA	NA	NA	NA	NA	NA	NA	NA	NA	NA	1	1	NO
MALSUL025	163	65.3	24.6	NA	NA	NA	NA	NA	NA	NA	NA	NA	NA	1	1	NO
PBSHF001	NA	M	NA	NA	NA	NA	NA	NA	NA	NA	NA	NA	NA	NA	NA	YES
PBSHF002	NA	F	NA	NA	NA	NA	NA	NA	NA	NA	NA	NA	NA	NA	NA	YES
PBSHF003	NA	M	NA	NA	NA	NA	NA	NA	NA	NA	NA	NA	NA	NA	NA	YES

### Sheet: Table_S2.3
Table S2.3. Sequencing summary
# sampleids in italics denotes sample replicates, * denotes negative controls, and ** denotes positive controls. Cleaned refers to trimmed, QC-filtered and host-contaminated reads.
sampleid	n_reads_raw	n_reads_cleaned	% host	fastqs	% Dups	% GC
ASMDAI005	43074410	42940270	0.311415	ASMDAI005_1	0.042	0.5
				ASMDAI005_2	0.042	0.5
ASMDAI013	38794106	38633794	0.413238	ASMDAI013_1	0.036	0.5
				ASMDAI013_2	0.037	0.5
ASMDAI013B1B2	40933684	40144082	1.92898	ASMDAI013B1B2_1	0.041	0.5
				ASMDAI013B1B2_2	0.045	0.5
ASMDAI016	40730546	40533962	0.482645	ASMDAI016_1	0.087	0.46
				ASMDAI016_2	0.086	0.46
ASMDAI023	42128802	41979132	0.355268	ASMDAI023_1	0.042	0.49
				ASMDAI023_2	0.043	0.49
ASMDAI025	42417252	41538440	2.07183	ASMDAI025_1	0.038	0.48
				ASMDAI025_2	0.046	0.48
BA001	47182234	47006196	0.373102	BA001_1	0.136	0.45
				BA001_2	0.13	0.45
BA007	43517578	43301558	0.496397	BA007_1	0.079	0.47
				BA007_2	0.075	0.48
BA008	44770078	44637930	0.29517	BA008_1	0.076	0.48
				BA008_2	0.076	0.48
BA011	36101198	35984578	0.323036	BA011_1	0.168	0.44
				BA011_2	0.165	0.45
BA012	65913424	35154188	46.6661	BA012_1	0.039	0.44
				BA012_2	0.042	0.44
BA014	33847700	33761188	0.255592	BA014_1	0.068	0.49
				BA014_2	0.067	0.49
BA017	48882910	48725532	0.321949	BA017_1	0.129	0.47
				BA017_2	0.127	0.48
BA021	40808970	40728958	0.196065	BA021_1	0.057	0.47
				BA021_2	0.056	0.47
BA023	42685572	41979012	1.65527	BA023_1	0.11	0.46
				BA023_2	0.109	0.46
BA028	43960536	43876942	0.190157	BA028_1	0.105	0.46
				BA028_2	0.103	0.46
BA031	40869068	40636926	0.568014	BA031_1	0.07	0.49
				BA031_2	0.07	0.49
BA032	44007078	43734160	0.620168	BA032_1	0.088	0.45
				BA032_2	0.088	0.46
BA033	14831654	14775332	0.379742	BA033_1	0.051	0.46
				BA033_2	0.051	0.46
BA036	604578	423742	29.9111	BA036_1	0.351	0.58
				BA036_2	0.106	0.58
BAPDW006	43096284	41994642	2.55623	BAPDW006_1	0.101	0.45
				BAPDW006_2	0.104	0.45
BAPDW011	47855502	47078116	1.62444	BAPDW011_1	0.162	0.44
				BAPDW011_2	0.16	0.44
BAPDW014	38362782	37669146	1.8081	BAPDW014_1	0.047	0.46
				BAPDW014_2	0.053	0.46
BAPDW015	49156912	48380766	1.57892	BAPDW015_1	0.077	0.47
				BAPDW015_2	0.081	0.47
BAPDW016	46886984	46084808	1.71087	BAPDW016_1	0.085	0.47
				BAPDW016_2	0.087	0.47
BAPDW023	39934670	39309820	1.56468	BAPDW023_1	0.044	0.49
				BAPDW023_2	0.05	0.49
BAPDW024	48907192	48721468	0.379748	BAPDW024_1	0.146	0.43
				BAPDW024_2	0.14	0.43
BAPDW026	37369810	37233852	0.363818	BAPDW026_1	0.086	0.47
				BAPDW026_2	0.085	0.47
BAPDW027	100463180	55685844	44.5709	BAPDW027_1	0.087	0.46
				BAPDW027_2	0.085	0.46
BAPDW031	44402470	44222498	0.40532	BAPDW031_1	0.12	0.48
				BAPDW031_2	0.117	0.48
BAPDW038	46510808	46079634	0.92704	BAPDW038_1	0.055	0.48
				BAPDW038_2	0.057	0.49
BAPDW044	42461004	42320940	0.329865	BAPDW044_1	0.05	0.46
				BAPDW044_2	0.05	0.46
BAPDW046	52105352	51976330	0.247618	BAPDW046_1	0.107	0.49
				BAPDW046_2	0.103	0.49
BRUSBG001	39975814	39813436	0.406191	BRUSBG001_1	0.065	0.49
				BRUSBG001_2	0.065	0.49
BRUSBG002	53931054	53749122	0.337342	BRUSBG002_1	0.096	0.47
				BRUSBG002_2	0.092	0.47
BRUSBG003	48692890	48531578	0.331285	BRUSBG003_1	0.105	0.48
				BRUSBG003_2	0.102	0.48
BRUSBG004	61620544	61460372	0.259933	BRUSBG004_1	0.128	0.47
				BRUSBG004_2	0.123	0.47
BRUSBG005	33310306	33138276	0.516447	BRUSBG005_1	0.317	0.45
				BRUSBG005_2	0.307	0.46
BRUSBG006	35415716	35157892	0.727993	BRUSBG006_1	0.122	0.46
				BRUSBG006_2	0.118	0.46
BRUSBG008	43499654	43167476	0.763634	BRUSBG008_1	0.147	0.47
				BRUSBG008_2	0.139	0.47
BRUSBG009	38960368	38798278	0.416038	BRUSBG009_1	0.108	0.48
				BRUSBG009_2	0.103	0.49
BRUSBG010	43158890	42928750	0.533239	BRUSBG010_1	0.147	0.47
				BRUSBG010_2	0.142	0.47
BRUSBG011	35872100	35572086	0.836344	BRUSBG011_1	0.115	0.46
				BRUSBG011_2	0.103	0.47
BRUSBG013	48202708	47996888	0.426988	BRUSBG013_1	0.091	0.48
				BRUSBG013_2	0.093	0.48
BRUSBG014	44919346	44751938	0.372686	BRUSBG014_1	0.098	0.47
				BRUSBG014_2	0.094	0.47
BRUSBG017	57437248	56970622	0.81241	BRUSBG017_1	0.09	0.5
				BRUSBG017_2	0.087	0.5
BRUSBG018	42821616	42310308	1.19404	BRUSBG018_1	0.238	0.47
				BRUSBG018_2	0.227	0.47
BRUSBG019	33175734	33057018	0.35784	BRUSBG019_1	0.294	0.46
				BRUSBG019_2	0.29	0.46
BRUSBG020	38690026	37967976	1.86624	BRUSBG020_1	0.105	0.45
				BRUSBG020_2	0.109	0.45
BRUSBG021	47525664	47342384	0.385644	BRUSBG021_1	0.079	0.46
				BRUSBG021_2	0.077	0.46
BRUSBG022	37152762	37014154	0.373076	BRUSBG022_1	0.096	0.46
				BRUSBG022_2	0.094	0.46
BRUSBG023	41362458	41138498	0.541457	BRUSBG023_1	0.056	0.46
				BRUSBG023_2	0.056	0.46
BRUSBG024	48656792	48477100	0.369305	BRUSBG024_1	0.124	0.46
				BRUSBG024_2	0.118	0.46
BRUSBG024B2B3	38414242	38304146	0.286602	BRUSBG024B2B3_1	0.105	0.46
				BRUSBG024B2B3_2	0.102	0.46
BRUSBG026	37975694	37818568	0.413754	BRUSBG026_1	0.165	0.46
				BRUSBG026_2	0.151	0.46
BRUSBG027	47991634	47735614	0.533468	BRUSBG027_1	0.168	0.45
				BRUSBG027_2	0.158	0.45
BRUSBG028	54050546	53757130	0.542855	BRUSBG028_1	0.123	0.48
				BRUSBG028_2	0.124	0.48
BRUSBG031	45267488	44661670	1.33831	BRUSBG031_1	0.064	0.48
				BRUSBG031_2	0.065	0.48
BRUSBG032	40238324	39592608	1.60473	BRUSBG032_1	0.068	0.49
				BRUSBG032_2	0.071	0.5
BRUSBG037	44310560	44078562	0.523573	BRUSBG037_1	0.062	0.5
				BRUSBG037_2	0.062	0.5
BRUSBG038	49363732	48743676	1.2561	BRUSBG038_1	0.21	0.47
				BRUSBG038_2	0.209	0.47
BRUSBG039	40815060	40662486	0.373818	BRUSBG039_1	0.077	0.47
				BRUSBG039_2	0.077	0.47
BRUSBG040	37278086	37103208	0.469117	BRUSBG040_1	0.094	0.47
				BRUSBG040_2	0.094	0.47
BRUSBG041	35750064	35641402	0.303949	BRUSBG041_1	0.084	0.48
				BRUSBG041_2	0.084	0.48
BRUSBG042	40197426	40052028	0.36171	BRUSBG042_1	0.05	0.49
				BRUSBG042_2	0.053	0.49
MALHUL003	39977792	39784372	0.483819	MALHUL003_1	0.041	0.49
				MALHUL003_2	0.042	0.49
MALHUL017	40119644	39938580	0.45131	MALHUL017_1	0.033	0.49
				MALHUL017_2	0.033	0.49
MALHUL018	43984066	43636944	0.789199	MALHUL018_1	0.056	0.46
				MALHUL018_2	0.057	0.46
MALHUL018B3B3	34611980	34484978	0.366931	MALHUL018B3B3_1	0.045	0.46
				MALHUL018B3B3_2	0.046	0.46
MALHUL019	42234868	41567838	1.57933	MALHUL019_1	0.083	0.48
				MALHUL019_2	0.085	0.48
MALHUL020	49945316	49730380	0.430343	MALHUL020_1	0.079	0.46
				MALHUL020_2	0.077	0.46
MALHUL021	49487966	48806896	1.37623	MALHUL021_1	0.04	0.48
				MALHUL021_2	0.045	0.49
MALHUL022	46913412	46007922	1.93013	MALHUL022_1	0.052	0.47
				MALHUL022_2	0.056	0.47
MALHUL023	42224422	41591630	1.49864	MALHUL023_1	0.058	0.46
				MALHUL023_2	0.059	0.46
MALHUL024	43258824	43081408	0.410127	MALHUL024_1	0.054	0.47
				MALHUL024_2	0.054	0.47
MALHUL025	42764950	42613450	0.354262	MALHUL025_1	0.048	0.49
				MALHUL025_2	0.047	0.49
MALHUL026	42220016	41632470	1.39163	MALHUL026_1	0.047	0.48
				MALHUL026_2	0.048	0.48
MALHUL026B1B3	41511888	40574322	2.25855	MALHUL026B1B3_1	0.046	0.48
				MALHUL026B1B3_2	0.049	0.48
MALHULSINT	45145500	44998440	0.325747	MALHULSINT_1	0.114	0.48
				MALHULSINT_2	0.111	0.48
MALRPN003	40123094	39952946	0.424065	MALRPN003_1	0.041	0.5
				MALRPN003_2	0.043	0.5
MALRPN004	44862514	44747338	0.256731	MALRPN004_1	0.128	0.44
				MALRPN004_2	0.122	0.44
MALRPN006	41268138	41120304	0.358228	MALRPN006_1	0.043	0.47
				MALRPN006_2	0.044	0.47
MALRPN007	38668470	38089356	1.49764	MALRPN007_1	0.047	0.49
				MALRPN007_2	0.05	0.49
MALRPN009	65202420	64927526	0.421601	MALRPN009_1	0.198	0.46
				MALRPN009_2	0.197	0.46
MALRPN010	55649374	55497262	0.27334	MALRPN010_1	0.061	0.5
				MALRPN010_2	0.059	0.5
MALRPN012	43028270	42877250	0.350979	MALRPN012_1	0.102	0.46
				MALRPN012_2	0.095	0.46
MALRPN013	40058210	39443898	1.53355	MALRPN013_1	0.121	0.46
				MALRPN013_2	0.125	0.46
MALRPN014	42570624	42292250	0.653911	MALRPN014_1	0.055	0.48
				MALRPN014_2	0.054	0.48
MALRPN014B1B1	52602112	51090048	2.87453	MALRPN014B1B1_1	0.068	0.48
				MALRPN014B1B1_2	0.075	0.48
MALRPN016	41031034	40676304	0.864541	MALRPN016_1	0.074	0.47
				MALRPN016_2	0.072	0.47
MALRPN018	38785508	38590860	0.501858	MALRPN018_1	0.065	0.48
				MALRPN018_2	0.062	0.48
MALRPN020	39414838	39299652	0.29224	MALRPN020_1	0.117	0.48
				MALRPN020_2	0.114	0.48
MALRPN021	42533226	42365034	0.395437	MALRPN021_1	0.054	0.53
				MALRPN021_2	0.053	0.53
MALRPN022	50345426	49677764	1.32616	MALRPN022_1	0.053	0.49
				MALRPN022_2	0.055	0.49
MALRPN023	36833310	36365634	1.26971	MALRPN023_1	0.062	0.47
				MALRPN023_2	0.063	0.47
MALRPN025	68576492	68315432	0.380684	MALRPN025_1	0.133	0.47
				MALRPN025_2	0.131	0.47
MALRPN026	44827118	44620624	0.460645	MALRPN026_1	0.038	0.48
				MALRPN026_2	0.038	0.48
MALRPN027	50037742	49901534	0.272211	MALRPN027_1	0.069	0.51
				MALRPN027_2	0.069	0.51
MALRPN033	37896768	37026852	2.29549	MALRPN033_1	0.053	0.47
				MALRPN033_2	0.057	0.47
MALRPN036	43066912	42891054	0.408337	MALRPN036_1	0.386	0.45
				MALRPN036_2	0.38	0.45
MALSUL001	44330828	44182004	0.335712	MALSUL001_1	0.102	0.47
				MALSUL001_2	0.098	0.47
MALSUL002	36527606	36318290	0.573035	MALSUL002_1	0.062	0.47
				MALSUL002_2	0.062	0.47
MALSUL003	43211516	42969716	0.559573	MALSUL003_1	0.081	0.47
				MALSUL003_2	0.078	0.47
MALSUL3B1B2B3	46848248	46696424	0.324076	MALSUL3B1B2B3_1	0.087	0.47
				MALSUL3B1B2B3_2	0.084	0.47
MALSUL3B1B2B3i	45335470	45195326	0.309127	MALSUL3B1B2B3i_1	0.086	0.47
				MALSUL3B1B2B3i_2	0.085	0.47
MALSUL004	43040956	42681864	0.834303	MALSUL004_1	0.055	0.48
				MALSUL004_2	0.054	0.48
MALSUL005	39693096	39423368	0.679534	MALSUL005_1	0.111	0.47
				MALSUL005_2	0.107	0.47
MALSUL006	42214200	42082108	0.312909	MALSUL006_1	0.193	0.47
				MALSUL006_2	0.185	0.47
MALSUL008	43129536	42830960	0.692277	MALSUL008_1	0.29	0.45
				MALSUL008_2	0.272	0.45
MALSUL009	41250402	41106158	0.349679	MALSUL009_1	0.117	0.46
				MALSUL009_2	0.114	0.46
MALSUL010	30509686	29901524	1.99334	MALSUL010_1	0.072	0.47
				MALSUL010_2	0.078	0.47
MALSUL011	40014152	39180226	2.08408	MALSUL011_1	0.051	0.5
				MALSUL011_2	0.056	0.5
MALSUL012	34127434	34006726	0.353698	MALSUL012_1	0.049	0.49
				MALSUL012_2	0.05	0.49
MALSUL013	40774338	40553650	0.541242	MALSUL013_1	0.156	0.46
				MALSUL013_2	0.153	0.46
MALSUL015	54482184	54286490	0.359189	MALSUL015_1	0.056	0.5
				MALSUL015_2	0.054	0.5
MALSUL016	40317082	39775864	1.3424	MALSUL016_1	0.079	0.49
				MALSUL016_2	0.079	0.49
MALSUL017	41224390	40327266	2.1762	MALSUL017_1	0.115	0.47
				MALSUL017_2	0.113	0.47
MALSUL018	46418234	46173094	0.528111	MALSUL018_1	0.068	0.51
				MALSUL018_2	0.068	0.51
MALSUL019	38751288	38532638	0.564239	MALSUL019_1	0.063	0.48
				MALSUL019_2	0.064	0.48
MALSUL021	42781316	41906416	2.04505	MALSUL021_1	0.036	0.49
				MALSUL021_2	0.041	0.49
MALSUL021EREP	47965434	47615234	0.730109	MALSUL021EREP_1	0.039	0.49
				MALSUL021EREP_2	0.036	0.49
*NTCEBBATCH1	23140	5512	76.1798	NTCEBBATCH1_1	0.674	0.78
				NTCEBBATCH1_2	0.066	0.81
*NTCEBBATCH3	55420	23506	57.5857	NTCEBBATCH3_1	0.547	0.75
				NTCEBBATCH3_2	0.033	0.76
*NTCEB_BATCH2	131880	18772	85.7658	NTCEB_BATCH2_1	0.736	0.8
				NTCEB_BATCH2_2	0.229	0.87
*NTCNFW1	42028	3426	91.8483	NTCNFW1_1	0.876	0.82
				NTCNFW1_2	0.207	0.85
PBSHF001	35667152	34884722	2.1937	PBSHF001_1	0.141	0.48
				PBSHF001_2	0.14	0.48
PBSHF002	41068844	40557340	1.24548	PBSHF002_1	0.079	0.47
				PBSHF002_2	0.082	0.47
PBSHF003	44937244	44478640	1.02054	PBSHF003_1	0.078	0.47
				PBSHF003_2	0.079	0.47
**POSMOCKCTRL01	40682514	40464240	0.53653	POSMOCKCTRL01_1	0.171	0.48
				POSMOCKCTRL01_2	0.167	0.48
**POSMOCKCTRL02	38012592	37835968	0.464646	POSMOCKCTRL02_1	0.154	0.47
				POSMOCKCTRL02_2	0.153	0.47
